# Structure-based discovery of inhibitors of Mac1 domain of nonstructural protein-3 of SARS-CoV-2 by machine learning-augmented screening of chemical space

**DOI:** 10.1101/2025.09.05.674529

**Authors:** Fuqiang Ban, Rahul Ravichandran, Galen J. Correy, Oleksandra Herasymenko, Madhushika Silva, Suzanne Ackloo, Albina Bolotokova, Irene Chau, Elisa Gibson, Rachel Harding, Ashley Hutchinson, Peter Loppnau, James S. Fraser, Matthieu Schapira, Artem Cherkasov, Francesco Gentile

**Author notes:** (AC), (FG). Equal contribution (Fuqiang Ban, Rahul Ravichandran).

## Abstract

Significant efforts have been recently dedicated to the discovery of small molecule inhibitors against the Macrodomain 1 (Mac1) of nonstructural protein 3 (NSP3) as potential antivirals for SARS-CoV-2. Thus, Mac1 has also been selected as the target for the Critical Assessment of Hit-finding Experiments (CACHE) challenge #3. As contestants in that challenge, we developed a computational strategy that ranked on the top among all 23 participants in the competition and resulted in the discovery of a novel chemical series of non-charged Mac1 inhibitors. Those have been identified through the combination of machine learning-accelerated virtual screening of Enamine REAL Diversity Subset of approximately 25 million compounds and consequent hit expansion into the entire Enamine REAL Space library. In particular, the initially identified hit compound CACHE3-HI_1706_56 (K_D_ = 20 µM) was explored by probing 17 close analogues from a library of 44 billion molecules from the Enamine REAL. All those analogues effectively displaced the Mac1-binding ADP-ribose peptide, and 12 were confirmed to engage with Mac1 by the Surface Plasmon Resonance experiments, revealing a new chemical series of compounds for hit-to-lead optimization.

The structure of the CACHE3-HI_1706_56-Mac1 complex was further determined at high resolution with crystallography, confirming initial computational predictions. Our results illustrate the effectiveness of ML-accelerated docking to rapidly identify novel chemical series and provide a strong foundation for the development of SARS-CoV-2 NSP3 Mac1 inhibitors.
