## Supplementary x-ray statistics for "Structure-based discovery of inhibitors of Mac1 domain of nonstructural protein-3 of SARS-CoV-2 by machine learning-augmented screening of chemical space"

### Sheet: README
Tab	Description
A_x-ray_detailed	Summary of crystal soaking, data collection and PanDDA analysis for X-ray datasets.
B_ligand_modeling	Summary of ligand modeling.
C_x-ray_statistics	X-ray data collection and refinement statistics.

### Sheet: A_x-ray_detailed
Dataset information			Crystal soaking information				X-ray diffraction statistics															Pandda information
Dataset ID	Compound ID	Compound SMILES	Stock concentration (mM)	Transfer Volume	Soak concentration (mM)	Soak time	Strategy	Beamline	Detector	wavelength	Resolution (Å) (CC1/2 > 0.3)	Resolution cut (Å)	Resolution range - outershell (Å)	Resolution low (Å)	Spacegroup	XDS ISa	CC1/2: outer shell	Rmerge: overall	Completeness: outer shell (%)	Mosaicity (°)	Cell: a b c (Å) α β γ (°)	PanDDA input Rfree	Backgroud map	Hit	Event	1-BDC	Modeled	Comment
x4509	CACHE3HI_1706_56	NC(=O)C1=CNC=2N=CN=C(NC3CCCC=C3Br)C12	50	80	10	02:30:22	Energy: 14000 eV, Transmission: 100%, Beam size: 100x100 μm, Detector distance: 176 mm, delta phi: 0.1°, Exposure time: 0.1 s, Number of images: 1800	ALS BEAMLINE 8.3.1	DECTRIS PILATUS3 6M	0.88557	1.01	1.01	1.01-1.03	44.42	P43	10.18	0.382	0.078	98.2	0.05	88.83 88.83 39.22 90.00 90.00 90.00	0.22538
x4717	CACHE3HI_1714_34	CC1CC(CN1C(=O)C2=NNC=3N=CC=CC23)NC(=O)C=4C=CC=5NC(=O)NC(=O)C5C4	50	40	5	04:50:04	Energy: 14000 eV, Transmission: 100%, Beam size: 100x100 μm, Detector distance: 176 mm, delta phi: 0.1°, Exposure time: 0.1 s, Number of images: 1800	ALS BEAMLINE 8.3.1	DECTRIS PILATUS3 6M	0.88557	0.94	0.97	0.97-0.99	44.39	P43	33.98	0.576	0.031	89.8	0.04	88.78 88.78 39.62 90.00 90.00 90.00	0.18236		TRUE	1	0.06		Weak density, not modeled
x4718	CACHE3HI_1709_55	FC=1C=CC([C@@H]2CC[C@@H]2NC(=O)NC=3C=CC(=CN3)N4CCCC4=O)=C(F)C1 |&1:5,8,r|	50	40	5	04:50:33	Energy: 14000 eV, Transmission: 100%, Beam size: 100x100 μm, Detector distance: 176 mm, delta phi: 0.1°, Exposure time: 0.1 s, Number of images: 1800	ALS BEAMLINE 8.3.1	DECTRIS PILATUS3 6M	0.88557	0.92	0.97	0.97-0.99	44.35	P43	24.3	0.663	0.035	88.4	0.06	88.70 88.70 39.61 90.00 90.00 90.00	0.18345
x4719	CACHE3HI_1715_55	Cc1ccc(C(N)=O)c(OCc2nnc(-c3c(-c4ccccc4)noc3C)o2)c1	50	40	5	04:51:10	Energy: 14000 eV, Transmission: 100%, Beam size: 100x100 μm, Detector distance: 176 mm, delta phi: 0.1°, Exposure time: 0.1 s, Number of images: 1800	ALS BEAMLINE 8.3.1	DECTRIS PILATUS3 6M	0.88557	0.94	0.99	0.99-1.01	44.35	P43	26.56	0.708	0.036	87.7	0.07	88.70 88.70 39.43 90.00 90.00 90.00	0.17845
x4720	CACHE3HI_1715_21	O=c1[nH]nc(-c2nc(C3CCCc4ccccc43)no2)c2ccccc12	50	40	5	04:51:35	Energy: 14000 eV, Transmission: 100%, Beam size: 100x100 μm, Detector distance: 176 mm, delta phi: 0.1°, Exposure time: 0.1 s, Number of images: 1800	ALS BEAMLINE 8.3.1	DECTRIS PILATUS3 6M	0.88557	0.94	0.97	0.97-0.99	44.29	P43	25.03	0.581	0.038	88.4	0.07	88.57 88.57 39.34 90.00 90.00 90.00	0.1785
x4721	CACHE3HI_1718_77	CCN1N=NN=C1SCC(=O)C=2C=CC(NC(=O)N)=CC2	50	40	5	04:52:06	Energy: 14000 eV, Transmission: 100%, Beam size: 100x100 μm, Detector distance: 176 mm, delta phi: 0.1°, Exposure time: 0.1 s, Number of images: 1800	ALS BEAMLINE 8.3.1	DECTRIS PILATUS3 6M	0.88557	0.94	0.97	0.97-0.99	44.35	P43	27.8	0.548	0.034	94.3	0.03	88.70 88.70 39.50 90.00 90.00 90.00	0.19894		TRUE	2	0.07		Weak density, not modeled
x4722	CACHE3HI_1715_51	Cc1ccc(S(=O)(=O)Nc2cccc(Cl)c2)cc1NC(=O)c1nn(C)c(=O)c2ccccc12	50	40	5	04:52:32	Energy: 14000 eV, Transmission: 100%, Beam size: 100x100 μm, Detector distance: 176 mm, delta phi: 0.1°, Exposure time: 0.1 s, Number of images: 1800	ALS BEAMLINE 8.3.1	DECTRIS PILATUS3 6M	0.88557	0.9	0.97	0.97-0.99	44.34	P43	26.43	0.796	0.033	97.2	0.04	88.68 88.68 39.56 90.00 90.00 90.00	0.18705
x4723	CACHE3HI_1715_9	Fc1ccccc1C1CCN(c2ncnc3[nH]ccc23)C1	50	40	5	04:53:12	Energy: 14000 eV, Transmission: 100%, Beam size: 100x100 μm, Detector distance: 176 mm, delta phi: 0.1°, Exposure time: 0.1 s, Number of images: 1800	ALS BEAMLINE 8.3.1	DECTRIS PILATUS3 6M	0.88557	0.96	0.99	0.99-1.01	44.36	P43	23.63	0.594	0.039	89.9	0.06	88.73 88.73 39.62 90.00 90.00 90.00	0.18348		TRUE	1	0.05	TRUE

### Sheet: B_ligand_modeling
Dataset information			Alternative conformation information							Refinement information			Occuppancy information
Dataset ID	Compound ID	PDB code	Total number of conformations	Overlapping conformations	Estimated ratio	Ligand CIF method	Ligand SMILES (residue 201)	Ligand SMILES (residue 301)	Comment	Resolution (Å)	R-work	R-free	1-BDC	2*(1-BDC) (%)	Refined ligand occupancy (%)	Occupancy difference (refined_occupancy - 2*(1-BDC)
UCSF-P4508	CACHE3HI_1706_56	7HPW	2	2	50:50	Generate coordinates and restraints with Global Phasing Grade2	NC(=O)C1=CNC2=NC=NC(N[C@H]3CCCC=C3Br)=C12	NC(=O)C1=CNC2=NC=NC(N[C@@H]3CCCC=C3Br)=C12		1.02	0.1463	0.165	0.13	26	26	0

### Sheet: C_x-ray_statistics
Dataset ID	UCSF-P4508
Group Deposition ID	G_1002327
PDB code	7HPW
Compound ID	CACHE3HI_1706_56
Beamline	ALS BEAMLINE 8.3.1
Strategy	Energy: 14000 eV, Transmission: 100%, Beam size: 100x100 μm, Detector distance: 176 mm, delta phi: 0.1°, Exposure time: 0.1 s, Number of images: 1800
Wavelength (Å)	0.88557
Resolution range (Å)	44.42 - 1.02 (1.057 - 1.02)
Spacegroup	P 43
Unit cell	88.833 88.833 39.465 90 90 90
Total reflections	1021929 (96203)
Unique reflections	156385 (15457)
Multiplicity	6.5 (6.2)
Completeness (%)	99.84 (99.18)
Mean I/sigma(I)	10.75 (1.08)
Wilson B-factor	12.62
R-merge	0.06795 (1.213)
R-meas	0.07398 (1.325)
R-pim	0.02881 (0.5241)
CC1/2	0.997 (0.744)
CC*	0.999 (0.924)
Reflections used in refinement	156344 (15457)
Reflections used for R-free	7535 (751)
R-work	0.1463 (0.3245)
R-free	0.1650 (0.3229)
CC(work)	0.972 (0.896)
CC(free)	0.962 (0.893)
Number of non-hydrogen atoms	3766
-macromolecules	3277
-ligands	34
- solvent	469
Protein residues	337
RMS (bonds, Å)	0.006
RMS (angles, °)	0.78
Ramachandran favored (%)	99.4
Ramachandran allowed (%)	0.6
Ramachandran outliers (%)	0
Rotamer outliers (%)	2.81
Clashscore	2.27
Average B-factor (Å^2)	19.71
- macromolecules	17.97
- ligands	16.13
-solvent	32.03
